# Antagonistic Regulation of Arabidopsis Leaf Senescence by SCOOP10 and SCOOP12 Peptides via MIK2 Receptor-Like Kinase

**DOI:** 10.1101/2023.10.27.564453

**Authors:** Zhenbiao Zhang, Nora Gigli-Bisceglia, Wei Li, Christa Testerink, Yongfeng Guo

**Affiliations:** Tobacco Research Institute, Chinese Academy of Agricultural Sciences, Qingdao, China; Graduate School of Chinese Academy of Agricultural Sciences, Beijing, China; Laboratory of Plant Physiology, Wageningen University & Research, Wageningen, Netherlands; Plant Stress Resilience, Institute of Environmental Biology, Utrecht University, Utrecht, Netherlands

**Keywords:** Leaf senescence, MIK2, SCOOP10, SCOOP12, Small signaling peptides, Receptor-like kinase

## Abstract

Leaf senescence plays a critical role in a plant’s overall reproductive success due to its involvement in nutrient remobilization and allocation. However, our current understanding of the molecular mechanisms controlling leaf senescence remains limited. In this study, we demonstrate that the receptor-like kinase MALE DISCOVERER 1-INTERACTING RECEPTOR-LIKE KINASE 2 (MIK2) functions as a negative regulator of leaf senescence. We report that the SERINE-RICH ENDOGENOUS PEPTIDES 10 and 12 (SCOOP10 and SCOOP12), previously known to physically interact with MIK2, compete with each other to control MIK2-dependent senescence mechanisms. We observed that increased expression of SCOOP10 or the application of exogenous SCOOP10 peptides accelerated leaf senescence in a MIK2-dependent manner. Conversely, SCOOP12 acted as a suppressor of MIK2-dependent senescence. Thus, the SCOOP10-MIK2 and the SCOOP12-MIK2 modules function antagonistically, allowing for fine-tuning the modulation of the leaf senescence process. Our research sheds light on the complex mechanisms underlying leaf senescence and provides valuable insights into the interplay between receptors, peptides, and the regulation of plant senescence.
