## Supplementary material for "Antagonistic Regulation of Arabidopsis Leaf Senescence by SCOOP10 and SCOOP12 Peptides via MIK2 Receptor-Like Kinase": Table S2

### Sheet: Sheet1
Primers used for Cloning		Primers used for Genotyping		Primers used for RT-PCR
PROMIK2-F	GAGTTTTAATATATTGATTAGG	MIK2-1-LP	TCCCCAATCTCACTTTTGTTG	MIK2-QPCR-F	TTCAAATTGGTCCGCCGTTG
PROMIK2-R	ACAGTTGCAGATTATCTCTCT	MIK2-1-RP	TTTGACTTTGTTCCCAGTTGG	MIK2-QPCR-R	GAGTTGCATCGGGAGGTGAG
PROSAG12-F	ATGATTAGTTTATCATAGCTT	MIK2-2-LP	CACCGGGAATTGCTAACTCTA	SCOOP1-QPCR-F	CATGCTTCTTCTTCTTCTCAGC
PROSAG12-R	TGTTTTAGGAAAGTTAAATG	MIK2-2-RP	CTGAATCTGTATGCTCCTCGA	SCOOP1-QPCR-R	CCTCCCAGTTATTGAGAGTTGT
GMIK2-F	ATGAACAAAACAAACCCAGAA	PROSCOOP10-1-LP	TCGTACCGAATCTGCTCTTCC	SCOOP4-QPCR-F	CGTCTCCAACAAAGGAACAAAT
GMIK2-R	TTAAGAAAAGGCAGTGGAGAT	PROSCOOP10-1-RP	AGCCGGAAAGAAACGTTGAAG	SCOOP4-QPCR-R	TTATCTTTAGGCGATGCAGAGT
GSCOOP10-F	ATGGAAAGAAAAAAGTTTTCTT	PROSCOOP10-2-LP	TATACTAGGGGGCTGGAGTGC	SCOOP6-QPCR-F	CGTTATGTTGTCGTTCTGGTTT
GSCOOP10-R	CTAGGGGGCTGGAGTGCG	PROSCOOP10-2-RP	GAAAGAACAAGGTCATTTTGGC	SCOOP6-QPCR-R	ATTATTCCCCCATTCGGCATAT
GSCOOP12-F	ATGAGAAATACAATTTCCTC	08409-LB	ATATTGACCATCATACTCATTGC	SCOOP7-QPCR-F	TGTTTTGGTTCTGCTGCTTATC
GSCOOP12-R	TTAATATTTTCCGTAATCTA	LB1.3	ATTTTGCCGATTTCGGAAC	SCOOP7-QPCR-R	ATTTAGGGAGTGTGTTCGTTCT
PMIK2-PZP211-F	CTATGACATGATTACGAATTCGAGTTTTAATATATTGATTAGG			SCOOP8-QPCR-F	TTCTCAACAAGAATCACTCCCA
PMIK2-PZP211-R	ACAGTTGCAGATTATCTCTCTACGGT			SCOOP8-QPCR-R	TCCACTGATTGATCCCTCAAAA
PMIK2-MIK2-F	GAGAGATAATCTGCAACTGTATGAACAAAACAAACCCAGAAAGA			SCOOP9-QPCR-F	GTGGCTCTTCTCTGTATCTTCA
PMIK2-MIK2-R	GGATCCCCGGGTACCGAGCTCTTAAGAAAAGGCAGTGGAGAT			SCOOP9-QPCR-R	GTGGTTTCACATATATGCCACC
PSAG12:MIK2-F	AACTTTCCTAAAACAGAGCTCATGAACAAAACAAACCCAGAA			SCOOP10-QPCR-F	CGTTTCTTTCTCGTACCGAATC
PSAG12:MIK2-R	GGATCCCCGGGTACCGAGCTCTTAAGAAAAGGCAGTGGAGAT			SCOOP10-QPCR-R	TGGCACTGTTGGGCTTATAATA
PSAG12:SCOOP10-F	AACTTTCCTAAAACAGAGCTCATGGAAAGAAAAAAGTTTTCTT			SCOOP11-QPCR-F	TTTGCTGCTTTGTACCTTTCTC
PSAG12:SCOOP10-R	GGATCCCCGGGTACCGAGCTCCTAGGGGGCTGGAGTGCG			SCOOP11-QPCR-R	TTGATGCTCCAACATCCATTTG
PSAG12:SCOOP12-F	AACTTTCCTAAAACAGAGCTCATGAGAAATACAATTTCCTC			SCOOP12-QPCR-F	AACATTCAGTCCTACTAACCGG
PSAG12:SCOOP12-R	GGATCCCCGGGTACCGAGCTCTTAATATTTTCCGTAATCTA			SCOOP12-QPCR-R	TCAGCATCATTAAAACGTCCAC
35S:MIK2-GFP-F	TACCCGATCCACTAGTATGAACAAAACAAACCCAGAAAG			SCOOP13-QPCR-F	GAACAGCGTGTGGATTATGATT
35S:MIK2-GFP-R	TTTACTCATAACTAGTCGAGAAAAGGCAGTGGAGATAG			SCOOP13-QPCR-R	CTTTTCCTTTGCGCGATTTAGA
				SCOOP14-QPCR-F	ACGCAACCTACGTAACAATTTG
				SCOOP14-QPCR-R	TGATGTAGAAGGCGGTACAAAA
				SCOOP15-QPCR-F	CTACAAGGTACTCGGATTCTCC
				SCOOP15-QPCR-R	CTTTGGTTGAGTTAGAGTGCAC
				SCOOP17-QPCR-F	AGGAGCAATGAAATTGTTGTCC
				SCOOP17-QPCR-R	GGTGGCTTCTTATAAGGTTCCT
				SCOOP20-QPCR-F	TATGAATCTCCAAGCCAAAGGA
				SCOOP20-QPCR-R	GCACCGATCTTGAGATCTCTTA
				SCOOP23-QPCR-F	AGGAAGGAAATAGGAAAAGGGG
				SCOOP23-QPCR-R	ATGATCTTTTGAATGAGCTCGC
				STMP3-QPCR-F	ATGTCAAGCAATGCACTTCTTC
				STMP3-QPCR-R	CAATTTGCCCTCTTACTGGTTC
				STMP4-QPCR-F	ATATCGCTGCATTTGTGTTACC
				STMP4-QPCR-R	AGTAAATACGATAGGTGCTCCG
				STMP5-QPCR-F	GTCACCAAATATTGTCGCACTT
				STMP5-QPCR-R	CACGATAGGATTTCCCCAAAAC
				STMP6-QPCR-F	TTTCCTCTCAGCTTAAAGTCGT
				STMP6-QPCR-R	TAAGGAGATTGGTCAGAAGCAG
				SAG12-QPCR -F	TCCAATTCTATTCGTCTGGTGTGT
				SAG12-QPCR -R	CCACTTTCTCCCCATTTTGTTC
				RBSC-QPCR-F	AGTAATGGCTTCCTCTATGC
				RBSC-QPCR-R	GTGATGTCCTTGTTGGTCTTG
				ACTIN-QPCR-F	TGTGCCAATCTACGAGGGTTT
				ACTIN-QPCR-R	TTTCCCGCTCTGCTGTTGT
