## Supplementary material for "Antagonistic Regulation of Arabidopsis Leaf Senescence by SCOOP10 and SCOOP12 Peptides via MIK2 Receptor-Like Kinase": Table S3

### Sheet: Sheet1
Peptide Name	Sequences (N'→C')
SCOOP5	IVRRSRSQRGRQY
SCOOP6	MISEARPSKSKKGGGR
SCOOP7	PNAGIRAGPSKSGQGGGR
SCOOP9	GTGPSHSGHGGSS
SCOOP10#2	PNGDIFTGPSGSGHGGGR
SCOOP12	MGSGASGPVRSSQSSQAGGR
SCOOP13	RPPTAPIYLPPSKSRKGKGP
SCOOP14	RSMAPPIFVPPSTSHKGQGP
SCOOP17	KARVKRSKSKRGPQK
SCOOP20	KIGASGSNSGRAPSC
SCOOP23	KIAVGGSDSVRAHSK
FAM-SCOOP12	FAM-Ahx-MGSGASGPVRSSQSSQAGGR
FAM-SCOOP10#2	FAM-Ahx-PNGDIFTGPSGSGHGGGR
